# CpGeneAge: multi-omics aging clocks associated with Nf-κB signaling pathway in aging

**DOI:** 10.1101/2025.06.26.661785

**Authors:** Brigitta Varga, Csaba Kerepesi

**Author notes:** Correspondence: Csaba Kerepesi.

## Abstract

Aging clocks have emerged as the primary tools for measuring biological aging and have been developed for a wide range of single-omic measurements. Epigenetic aging clocks showed high accuracy in age prediction, however, their biological interpretation is still a challenging task. Transcriptomics aging clocks provide better interpretability but worse age prediction accuracy. To exploit the benefits of both omics techniques, the main goal of this study was to develop the first multi-omics aging clocks based on combined epigenetics and transcriptomics features. For this purpose, we utilized a dataset where reduced representation bisulfite sequencing (RRBS) and RNA-seq measurements were measured at the same time for peripheral blood samples of 182 individuals. Then we trained machine learning models (ElasticNet) using the methylation and gene expression features at the same time. While the most accurate models tended to use exclusively methylation features, we were able to develop highly accurate multi-omics aging clocks too (called CpGenAge). Both the canonical and the non-canonical Nf-κB signaling pathways, with the genes EDA, EDA2R, EDARADD, and CD70, were overrepresented among the gene expression features of the multi-omics aging clocks. The EDARADD, which is a unique hallmark of aging, was represented among both the gene expression and methylation features. By developing single-omic clocks on the same multi-omics dataset, we found that epigenetic age acceleration and transcriptomics age acceleration do not correlate with each other, further supporting the benefits of our multi-omics approach. In summary, here, we demonstrate that multi-omics aging clocks are useful tools to investigate aging and biological age at the multi-omics level.
