## Supplementary Table 1-7 for "CpGeneAge: multi-omics aging clocks associated with Nf-κB signaling pathway in aging": Supplementary_table_1.xlsx

### Sheet: Overrepresentation analysis
Overrepsentation analysis of multi-omics genes. Sorted by FDR
ID	Description	FDR	Genes
REAC:R-HSA-5669034	TNFs bind their physiological receptors	0.000004016549042426109	CD70,EDA2R,EDA,EDARADD
WP:WP5473	Cytokine cytokine receptor interaction	0.0002421346203124148	TPO,CD70,EDA2R,EDA,CCR8
REAC:R-HSA-5668541	TNFR2 non-canonical NF-kB pathway	0.0004699192835202534	CD70,EDA2R,EDA,EDARADD
WP:WP3930	EDA signaling in hair follicle development	0.0019492097461711341	EDA,EDARADD
KEGG:04060	Cytokine-cytokine receptor interaction	0.006910258329667283	CD70,EDA2R,EDA,CCR8
KEGG:04064	NF-kappa B signaling pathway	0.008188737669576018	EDA2R,EDA,EDARADD
GO:0030545	signaling receptor regulator activity	0.010867381576300465	CD70,WNT10A,EDA,GREM2
GO:0030546	signaling receptor activator activity	0.010867381576300465	CD70,WNT10A,EDA,GREM2
GO:0048018	receptor ligand activity	0.010867381576300465	CD70,WNT10A,EDA,GREM2
GO:0140677	molecular function activator activity	0.013361627104179322	CD70,CHN1,WNT10A,IGFBP3,EDA,GREM2
GO:0005102	signaling receptor binding	0.02112939387179689	ADAM23,CD70,CHN1,WNT10A,EDA,GREM2
GO:0005245	voltage-gated calcium channel activity	0.02112939387179689	CACNA1I,CACHD1
GO:0004458	D-lactate dehydrogenase (cytochrome) activity	0.02112939387179689	LDHD
GO:0008720	D-lactate dehydrogenase activity	0.02112939387179689	LDHD
GO:0016898	oxidoreductase activity, acting on the CH-OH group of donors, cytochrome as acceptor	0.02112939387179689	LDHD
GO:0042134	rRNA primary transcript binding	0.02112939387179689	CAVIN1
GO:0004888	transmembrane signaling receptor activity	0.02112939387179689	PTPRH,EDA2R,ROBO1,LPAR3,CCR8
GO:0008160	protein tyrosine phosphatase activator activity	0.03265228599076686	IGFBP3
GO:0099184	structural constituent of postsynaptic intermediate filament cytoskeleton	0.03265228599076686	NEFL
GO:0038023	signaling receptor activity	0.03579772949452442	PTPRH,EDA2R,ROBO1,LPAR3,CCR8
GO:0060089	molecular transducer activity	0.03579772949452442	PTPRH,EDA2R,ROBO1,LPAR3,CCR8
GO:0038177	death receptor agonist activity	0.03742715174661894	EDA
GO:0008046	axon guidance receptor activity	0.03742715174661894	ROBO1
GO:0022843	voltage-gated monoatomic cation channel activity	0.04461782510343475	CACNA1I,CACHD1
GO:0004457	lactate dehydrogenase activity	0.04461782510343475	LDHD

### Sheet: Multi-omics genes
Genes in the multi-omics clocks
ID	Gene	Pearson	P-value	FDR
ENSG00000277586	NEFL	0.637718	3.64228e-22	1.1648e-20
ENSG00000254275	LINC00824	0.596012	6.92848e-19	1.1088e-17
ENSG00000146674	IGFBP3	0.565046	9.63858e-17	7.712e-16
ENSG00000182809	CRIP2	0.550044	8.79464e-16	5.6256e-15
ENSG00000164530	PI16	0.574407	2.28965e-17	2.44267e-16
ENSG00000228168	HNRNPA1P21	0.540925	3.19757e-15	1.70667e-14
ENSG00000101230	ISM1	0.522694	3.76863e-14	1.72343e-13
ENSG00000114948	ADAM23	0.504758	3.71088e-13	1.31911e-12
ENSG00000125726	CD70	0.510955	1.70947e-13	6.84e-13
ENSG00000174307	PHLDA3	0.496096	1.06843e-12	3.11273e-12
ENSG00000226057	PHF2P2	0.493462	1.46509e-12	3.92e-12
ENSG00000180875	GREM2	0.500993	5.89805e-13	1.888e-12
ENSG00000135925	WNT10A	0.477836	9.02952e-12	1.9264e-11
ENSG00000128656	CHN1	0.484545	4.18295e-12	1.02892e-11
ENSG00000186197	EDARADD	0.471857	1.7679e-11	3.33176e-11
ENSG00000115705	TPO	0.478229	8.6357e-12	1.9264e-11
ENSG00000131080	EDA2R	0.476632	1.03484e-11	2.06e-11
ENSG00000158813	EDA	0.467614	2.82581e-11	4.528e-11
ENSG00000184905	TCEAL2	0.468741	2.49627e-11	4.21053e-11
ENSG00000179934	CCR8	0.469554	2.28213e-11	4.05333e-11
ENSG00000177469	CAVIN1	0.425046	2.22136e-09	3.38286e-09
ENSG00000100346	CACNA1I	0.422869	2.73326e-09	3.97091e-09
ENSG00000080031	PTPRH	0.31586	1.402e-05	1.65926e-05
ENSG00000171517	LPAR3	0.389303	5.58466e-08	7.76348e-08
ENSG00000236333	TRHDE-AS1	0.36413	4.34717e-07	5.8e-07
ENSG00000166816	LDHD	0.29791	4.41791e-05	4.87724e-05
ENSG00000158966	CACHD1	-0.295787	5.03534e-05	5.376e-05
ENSG00000091129	NRCAM	-0.31126	1.89489e-05	2.16e-05
ENSG00000169855	ROBO1	-0.222667	0.0025172	0.0025172
ENSG00000272168	CASC15	-0.337974	3.06893e-06	3.77846e-06
ENSG00000211713	TRBV6-4	-0.284042	0.000101962	0.000105251
ENSG00000125869	LAMP5	-0.355233	8.61982e-07	1.10336e-06
