## Supplementary Table 1-7 for "CpGeneAge: multi-omics aging clocks associated with Nf-κB signaling pathway in aging": Supplementary_table_2.xlsx

### Sheet: Genes found in AIDA
32 Multi-omics genes in AIDA. Data is sorted by Pearson correlation
ID	Name	Pearson	P-value	FDR
ENSG00000146674	IGFBP3	0.475501	1.41317e-36	4.23e-35
ENSG00000174307	PHLDA3	0.393007	1.62027e-24	1.215e-23
ENSG00000277586	NEFL	0.376782	1.62611e-22	8.15e-22
ENSG00000186197	EDARADD	0.353489	7.83357e-20	2.93625e-19
ENSG00000179934	CCR8	0.334697	7.97691e-18	2.592e-17
ENSG00000101230	ISM1	0.334359	8.64272e-18	2.592e-17
ENSG00000125726	CD70	0.299582	1.99455e-14	5.42727e-14
ENSG00000182809	CRIP2	0.296705	3.6196e-14	9.05e-14
ENSG00000180875	GREM2	0.29619	4.0239e-14	9.27692e-14
ENSG00000164530	PI16	0.286334	2.93457e-13	5.44143e-13
ENSG00000184905	TCEAL2	0.274332	2.97514e-12	5.96e-12
ENSG00000128656	CHN1	0.269552	7.25489e-12	1.35937e-11
ENSG00000135925	WNT10A	0.257018	6.91608e-11	1.22118e-10
ENSG00000131080	EDA2R	0.240786	1.07709e-09	1.8e-09
ENSG00000158813	EDA	0.238771	1.49437e-09	2.35263e-09
ENSG00000177469	CAVIN1	0.217827	3.77739e-08	5.4e-08
ENSG00000166816	LDHD	0.212092	8.66565e-08	1.18227e-07
ENSG00000254275	LINC00824	0.209391	1.27104e-07	1.65652e-07
ENSG00000115705	TPO	0.181661	4.86524e-06	6.0875e-06
ENSG00000114948	ADAM23	0.151707	0.000140584	0.000168701
ENSG00000080031	PTPRH	0.0976043	0.0146445	0.0162716
ENSG00000236333	TRHDE-AS1	0.0928424	0.0202636	0.021711
ENSG00000100346	CACNA1I	0.0826787	0.0387937	0.0401314
ENSG00000171517	LPAR3	0.0297124	0.458399	0.458399
ENSG00000125869	LAMP5	-0.146596	0.000235581	0.000271824
ENSG00000211713	TRBV6-4	-0.230681	5.40008e-09	8.1e-09
ENSG00000272168	CASC15	-0.375679	2.20406e-22	9.42857e-22
ENSG00000091129	NRCAM	-0.39151	2.50593e-24	1.506e-23
ENSG00000158966	CACHD1	-0.405088	4.41746e-26	4.42e-25
ENSG00000169855	ROBO1	-0.447241	4.56685e-32	6.855e-31
ENSG00000228168	HNRNPA1P21	Not found	Not found	Not found
ENSG00000226057	PHF2P2	Not found	Not found	Not found

### Sheet: Age prediction model
Transcriptomics model including 52 genes. We listed genes in the model used for external validation of AIDA dataset. Multi-omics genes are colored.
Gene ID	Gene name	Coefficent in the model (Bhak et al)
ENSG00000236333	TRHDE-AS1	3.14361e+06
ENSG00000184905	TCEAL2	2.82966e+06
ENSG00000131080	EDA2R	2.07999e+06
ENSG00000226057	PHF2P2	1.72931e+06
ENSG00000115705	TPO	1.48395e+06
ENSG00000174307	PHLDA3	1.43289e+06
ENSG00000080031	PTPRH	1.25446e+06
ENSG00000254275	LINC00824	900273
ENSG00000125726	CD70	865312
ENSG00000263417	GTSCR1	750963
ENSG00000228526	MIR34AHG	696330
ENSG00000180875	GREM2	515127
ENSG00000162643	DNAI3	456436
ENSG00000177469	CAVIN1	438346
ENSG00000228168	HNRNPA1P21	430894
ENSG00000186197	EDARADD	413011
ENSG00000277586	NEFL	301443
ENSG00000128656	CHN1	300323
ENSG00000135925	WNT10A	267214
ENSG00000146674	IGFBP3	266954
ENSG00000280721	LINC01943	243441
ENSG00000117594	HSD11B1	239257
ENSG00000179934	CCR8	225642
ENSG00000125657	TNFSF9	202709
ENSG00000114948	ADAM23	177668
ENSG00000156395	SORCS3	144450
ENSG00000013619	MAMLD1	138515
ENSG00000197646	PDCD1LG2	135538
ENSG00000101230	ISM1	134405
ENSG00000087085	ACHE	117882
ENSG00000155659	VSIG4	85524.8
ENSG00000198796	ALPK2	84272.9
ENSG00000164530	PI16	83307.9
ENSG00000286342	None	68055.7
ENSG00000133661	SFTPD	61074.5
ENSG00000109113	RAB34	51514.3
ENSG00000182809	CRIP2	43102.6
ENSG00000235613	NSRP1P1	40444.3
ENSG00000151640	DPYSL4	38824.1
ENSG00000182853	VMO1	32835.8
ENSG00000167535	CACNB3	29258.7
ENSG00000133742	CA1	26295.4
ENSG00000158813	EDA	19237.8
ENSG00000276747	PADI6	14607.6
ENSG00000160145	KALRN	12015.1
ENSG00000160789	LMNA	10285.2
ENSG00000166816	LDHD	5992.91
ENSG00000276557	TRBV18	3827.58
ENSG00000136842	TMOD1	2964.43
ENSG00000100346	CACNA1I	2309.98
ENSG00000232629	HLA-DQB2	1743.94
ENSG00000123240	OPTN	1643.19

### Sheet: Genes found in Morandini et al
32 Multi-omics genes in Morandini et al. Data is sorted by Pearson correlation
ID	Name	Pearson	P-value	FDR
ENSG00000174307	PHLDA3	0.412536	6.53732e-08	3.4335e-07
ENSG00000180875	GREM2	0.408726	8.86044e-08	3.7212e-07
ENSG00000277586	NEFL	0.390274	3.66715e-07	1.2845e-06
ENSG00000158813	EDA	0.364286	2.35313e-06	7.05e-06
ENSG00000146674	IGFBP3	0.338586	1.26909e-05	3.33375e-05
ENSG00000226057	PHF2P2	0.331015	2.02807e-05	4.73667e-05
ENSG00000101230	ISM1	0.280738	0.000337861	0.000709508
ENSG00000166816	LDHD	0.230549	0.00345936	0.00660423
ENSG00000128656	CHN1	0.214675	0.00658067	0.0115162
ENSG00000186197	EDARADD	0.207219	0.00877167	0.0141696
ENSG00000164530	PI16	0.161496	0.0419834	0.0587768
ENSG00000125726	CD70	0.0963331	0.22707	0.280498
ENSG00000114948	ADAM23	0.0755341	0.344002	0.401336
ENSG00000182809	CRIP2	0.036755	0.645544	0.677821
ENSG00000135925	WNT10A	-0.00870622	0.913268	0.913268
ENSG00000100346	CACNA1I	-0.0455404	0.568673	0.628533
ENSG00000125869	LAMP5	-0.135652	0.0882128	0.115779
ENSG00000211713	TRBV6-4	-0.19263	0.0149896	0.0224844
ENSG00000169855	ROBO1	-0.445067	4.15439e-09	2.905e-08
ENSG00000158966	CACHD1	-0.473263	2.9807e-10	3.129e-09
ENSG00000091129	NRCAM	-0.541756	1.6537e-13	3.465e-12
ENSG00000254275	LINC00824	Not found	Not found
ENSG00000228168	HNRNPA1P21	Not found	Not found
ENSG00000115705	TPO	Not found	Not found
ENSG00000131080	EDA2R	Not found	Not found
ENSG00000184905	TCEAL2	Not found	Not found
ENSG00000179934	CCR8	Not found	Not found
ENSG00000177469	CAVIN1	Not found	Not found
ENSG00000080031	PTPRH	Not found	Not found
ENSG00000171517	LPAR3	Not found	Not found
ENSG00000236333	TRHDE-AS1	Not found	Not found
ENSG00000272168	CASC15	Not found	Not found
