## Supplementary Table 1-7 for "CpGeneAge: multi-omics aging clocks associated with Nf-κB signaling pathway in aging": Supplementary_table_3.xlsx

### Sheet: Genes in transcriptomics models
ENSG	Gene symbol	Pearson	P-value	FDR
ENSG00000277586	NEFL	0.637718	3.64e-22	6.2608e-20
ENSG00000254275	LINC00824	0.596012	6.93e-19	5.9598e-17
ENSG00000164530	PI16	0.574408	2.29e-17	1.31293e-15
ENSG00000146674	IGFBP3	0.565046	9.64e-17	4.1452e-15
ENSG00000182809	CRIP2	0.550044	8.79e-16	3.02376e-14
ENSG00000228168	HNRNPA1P21	0.540925	3.2e-15	9.17333e-14
ENSG00000101230	ISM1	0.522694	3.77e-14	9.26343e-13
ENSG00000125726	CD70	0.510954	1.71e-13	3.6765e-12
ENSG00000114948	ADAM23	0.504758	3.71e-13	7.09022e-12
ENSG00000180875	GREM2	0.500993	5.9e-13	1.0148e-11
ENSG00000174307	PHLDA3	0.496096	1.07e-12	1.67309e-11
ENSG00000226057	PHF2P2	0.493462	1.47e-12	2.107e-11
ENSG00000128656	CHN1	0.484545	4.18e-12	5.53046e-11
ENSG00000115705	TPO	0.478229	8.64e-12	1.03544e-10
ENSG00000135925	WNT10A	0.477836	9.03e-12	1.03544e-10
ENSG00000131080	EDA2R	0.476632	1.03e-11	1.10725e-10
ENSG00000233387	IATPR	0.474623	1.3e-11	1.31529e-10
ENSG00000186197	EDARADD	0.471857	1.77e-11	1.69133e-10
ENSG00000179934	CCR8	0.469554	2.28e-11	2.064e-10
ENSG00000184905	TCEAL2	0.468741	2.5e-11	2.15e-10
ENSG00000158813	EDA	0.467614	2.83e-11	2.3179e-10
ENSG00000117594	HSD11B1	0.450937	1.68e-10	1.31345e-09
ENSG00000013619	MAMLD1	0.447265	2.45e-10	1.83217e-09
ENSG00000105289	TJP3	0.426661	1.9e-09	1.36167e-08
ENSG00000177469	CAVIN1	0.425046	2.22e-09	1.52736e-08
ENSG00000198796	ALPK2	0.423943	2.47e-09	1.61807e-08
ENSG00000055732	MCOLN3	0.423636	2.54e-09	1.61807e-08
ENSG00000100346	CACNA1I	0.422869	2.73e-09	1.677e-08
ENSG00000167535	CACNB3	0.41578	5.32e-09	3.15531e-08
ENSG00000008283	CYB561	0.409232	9.69e-09	5.5556e-08
ENSG00000232022	FAAHP1	0.407954	1.09e-08	6.04774e-08
ENSG00000154764	WNT7A	0.406571	1.23e-08	6.61125e-08
ENSG00000160145	KALRN	0.404119	1.54e-08	8.02667e-08
ENSG00000180611	MB21D2	0.401164	2e-08	1.01176e-07
ENSG00000276557	TRBV18	0.399899	2.23e-08	1.09589e-07
ENSG00000050730	TNIP3	0.393253	3.98e-08	1.90156e-07
ENSG00000263417	GTSCR1	0.39205	4.42e-08	2.0547e-07
ENSG00000182195	LDOC1	0.391617	4.58e-08	2.07305e-07
ENSG00000171517	LPAR3	0.389303	5.58e-08	2.46092e-07
ENSG00000160789	LMNA	0.388961	5.75e-08	2.4725e-07
ENSG00000000971	CFH	0.388079	6.2e-08	2.60098e-07
ENSG00000139200	PIANP	0.377445	1.5e-07	6.14286e-07
ENSG00000143333	RGS16	0.376841	1.58e-07	6.32e-07
ENSG00000228526	MIR34AHG	0.376023	1.68e-07	6.56727e-07
ENSG00000186462	NAP1L2	0.374691	1.88e-07	7.18578e-07
ENSG00000185761	ADAMTSL5	0.371587	2.41e-07	9.0113e-07
ENSG00000236333	TRHDE-AS1	0.364129	4.35e-07	1.59191e-06
ENSG00000123240	OPTN	0.362893	4.79e-07	1.68139e-06
ENSG00000156395	SORCS3	0.362893	4.79e-07	1.68139e-06
ENSG00000184515	BEX5	0.361803	5.21e-07	1.79224e-06
ENSG00000185090	MANEAL	0.360774	5.64e-07	1.90192e-06
ENSG00000133138	TBC1D8B	0.360518	5.75e-07	1.90192e-06
ENSG00000261115	TMEM178B	0.355226	8.62e-07	2.79743e-06
ENSG00000227051	C14orf132	0.347953	1.49e-06	4.74593e-06
ENSG00000182463	TSHZ2	0.335166	3.75e-06	1.17273e-05
ENSG00000245552	LNCRNA-IUR	0.331193	4.95e-06	1.52036e-05
ENSG00000186564	FOXD2	0.330742	5.11e-06	1.54196e-05
ENSG00000125657	TNFSF9	0.325599	7.29e-06	2.16186e-05
ENSG00000109113	RAB34	0.321496	9.63e-06	2.80739e-05
ENSG00000286223		0.321185	9.83e-06	2.81793e-05
ENSG00000104722	NEFM	0.320637	1.02e-05	2.87607e-05
ENSG00000273445		0.319873	1.07e-05	2.96839e-05
ENSG00000162643	DNAI3	0.318883	1.15e-05	3.13968e-05
ENSG00000080031	PTPRH	0.31586	1.4e-05	3.73108e-05
ENSG00000043591	ADRB1	0.315814	1.41e-05	3.73108e-05
ENSG00000287593		0.314829	1.5e-05	3.90909e-05
ENSG00000280721	LINC01943	0.30143	3.55e-05	9.00471e-05
ENSG00000235613	NSRP1P1	0.301396	3.56e-05	9.00471e-05
ENSG00000151640	DPYSL4	0.298696	4.21e-05	0.000104945
ENSG00000166816	LDHD	0.297909	4.42e-05	0.000108606
ENSG00000176092	CRYBG2	0.295622	5.09e-05	0.000123307
ENSG00000066735	KIF26A	0.294396	5.48e-05	0.000130911
ENSG00000211790	TRAV8-4	0.283109	0.000107699	0.000253757
ENSG00000133742	CA1	0.281644	0.000117313	0.000270251
ENSG00000176383	B3GNT4	0.281567	0.000117842	0.000270251
ENSG00000116675	DNAJC6	0.28026	0.000127133	0.000287722
ENSG00000112238	PRDM13	0.277827	0.000146282	0.00032676
ENSG00000285018		0.277049	0.000152955	0.000337285
ENSG00000215861		0.276567	0.000157226	0.000342315
ENSG00000234390	USP27X-DT	0.272812	0.000194539	0.000418259
ENSG00000232629	HLA-DQB2	0.272405	0.000199046	0.000422666
ENSG00000253537	PCDHGA7	0.272001	0.000203613	0.000426311
ENSG00000276747	PADI6	0.271817	0.00020572	0.000426311
ENSG00000231079	KIF5C-AS1	0.270977	0.000215631	0.00044153
ENSG00000161653	NAGS	0.269115	0.000239206	0.00048404
ENSG00000155659	VSIG4	0.262408	0.000345439	0.000690878
ENSG00000049759	NEDD4L	0.259481	0.000404313	0.000799331
ENSG00000168386	FILIP1L	0.258887	0.000417338	0.000815706
ENSG00000286457		0.255104	0.000509867	0.000984606
ENSG00000288717		0.254906	0.000515201	0.000984606
ENSG00000243806	RPL7P18	0.250009	0.000664577	0.00125612
ENSG00000262097	LINC02185	0.247536	0.000754355	0.00141032
ENSG00000253368	TRNP1	0.245819	0.000823111	0.00152231
ENSG00000158186	MRAS	0.244313	0.000888097	0.00162503
ENSG00000074590	NUAK1	0.243722	0.000914896	0.00165644
ENSG00000119698	PPP4R4	0.242485	0.000973319	0.0017405
ENSG00000115596	WNT6	0.242316	0.000981563	0.0017405
ENSG00000254271	ANK3-DT	0.242099	0.000992274	0.00174154
ENSG00000145423	SFRP2	0.241756	0.00100938	0.00175367
ENSG00000249684		0.241464	0.00102413	0.00176151
ENSG00000197646	PDCD1LG2	0.241141	0.00104069	0.00177226
ENSG00000133661	SFTPD	0.238853	0.00116532	0.00196506
ENSG00000152969	JAKMIP1	0.236928	0.0012806	0.00213848
ENSG00000196517	SLC6A9	0.233112	0.00154059	0.00254791
ENSG00000224177	LINC00570	0.231054	0.00169998	0.00278473
ENSG00000134253	TRIM45	0.226927	0.00206573	0.00335194
ENSG00000105991	HOXA1	0.225158	0.00224348	0.00360634
ENSG00000107317	PTGDS	0.224644	0.00229759	0.00363753
ENSG00000286044		0.224573	0.00230518	0.00363753
ENSG00000287097		0.224272	0.00233751	0.00365501
ENSG00000237541	HLA-DQA2	0.220973	0.00272025	0.00421516
ENSG00000136842	TMOD1	0.218812	0.00300086	0.00460846
ENSG00000182853	VMO1	0.215225	0.00352489	0.00536532
ENSG00000287682		0.210701	0.00430305	0.00649233
ENSG00000286342		0.206852	0.00508297	0.00760235
ENSG00000243064	ABCC13	0.20601	0.00526978	0.00775248
ENSG00000286064		0.205993	0.00527349	0.00775248
ENSG00000013563	DNASE1L1	0.204635	0.00558768	0.00813487
ENSG00000251301	LINC02384	0.204465	0.00562819	0.00813487
ENSG00000087085	ACHE	0.204229	0.00568478	0.00814818
ENSG00000160345	PIERCE1	0.203366	0.00589627	0.00838147
ENSG00000204815	ODAD4	0.202169	0.00620142	0.00868896
ENSG00000197744	PTMAP2	0.202122	0.00621362	0.00868896
ENSG00000275344	MIR6503	0.201746	0.00631254	0.0087561
ENSG00000006747	SCIN	0.199648	0.00689032	0.00948107
ENSG00000162366	PDZK1IP1	0.189977	0.010208	0.0139347
ENSG00000118473	SGIP1	0.189145	0.0105502	0.0142475
ENSG00000105610	KLF1	0.18902	0.0106028	0.0142475
ENSG00000075213	SEMA3A	0.187675	0.0111803	0.014907
ENSG00000117461	PIK3R3	0.186377	0.0117639	0.0154908
ENSG00000166793	YPEL4	0.186302	0.0117983	0.0154908
ENSG00000129757	CDKN1C	0.182853	0.0134853	0.0175718
ENSG00000269952		0.178557	0.0158788	0.020535
ENSG00000271778		0.176621	0.0170741	0.021916
ENSG00000137494	ANKRD42	0.172701	0.0197344	0.0251431
ENSG00000189221	MAOA	0.168885	0.0226622	0.028659
ENSG00000289278		0.168683	0.0228272	0.028659
ENSG00000124785	NRN1	0.165978	0.0251365	0.0313296
ENSG00000008441	NFIX	0.165637	0.0254418	0.0314819
ENSG00000204936	CD177	0.162577	0.0283227	0.0347965
ENSG00000184985	SORCS2	0.162077	0.0288196	0.0351558
ENSG00000261655		0.161827	0.0290706	0.0352123
ENSG00000173262	SLC2A14	0.158887	0.0321644	0.0386872
ENSG00000126458	RRAS	0.15781	0.0333661	0.039854
ENSG00000177614	PGBD5	0.148007	0.0461563	0.0547509
ENSG00000267289	PIN1-DT	0.146352	0.0486755	0.0573438
ENSG00000049089	COL9A2	0.145429	0.0501296	0.058655
ENSG00000288908		0.140635	0.0582753	0.0677254
ENSG00000162399	BSND	0.135778	0.0676102	0.0780466
ENSG00000231711	LINC00899	0.134817	0.0695943	0.0798014
ENSG00000132259	CNGA4	0.131175	0.0775481	0.088333
ENSG00000205763	RP9P	0.128978	0.0826922	0.0935727
ENSG00000280162		0.123322	0.0972013	0.109272
ENSG00000259031		0.121879	0.101209	0.113039
ENSG00000198216	CACNA1E	0.120459	0.105278	0.116825
ENSG00000104892	KLC3	0.117799	0.113246	0.124861
ENSG00000105707	HPN	0.110468	0.137655	0.150807
ENSG00000268658	LINC00664	0.108124	0.146255	0.159215
ENSG00000225492	GBP1P1	0.101022	0.1748	0.189092
ENSG00000213857	ACTBP15	0.100296	0.177936	0.19086
ENSG00000104918	RETN	0.100131	0.178654	0.19086
ENSG00000136315	RNASE2CP	0.0984771	0.185971	0.197451
ENSG00000141434	MEP1B	0.0936061	0.208799	0.220327
ENSG00000233791	BTG2-DT	0.0921323	0.216086	0.226627
ENSG00000288046		0.0866769	0.244639	0.255018
ENSG00000169402	RSPH10B2	0.0861094	0.247753	0.256708
ENSG00000289629		0.0812602	0.275488	0.283736
ENSG00000267082	DOCK6-AS1	0.0790101	0.289045	0.295927
ENSG00000287236		0.0765658	0.304269	0.309671
ENSG00000114315	HES1	0.0512842	0.491738	0.497523
ENSG00000169902	TPST1	0.0486822	0.514001	0.517007
ENSG00000188573	FBLL1	0.0258864	0.728682	0.728682
