## Supplementary Table 1-7 for "CpGeneAge: multi-omics aging clocks associated with Nf-κB signaling pathway in aging": Supplementary_table_4.xlsx

### Sheet: Overrepresentation analysis 
Overrepresentation analysis of transcriptomics clocks. Data is sorted by FDR
GO.ID	Description	FDR	Genes
REAC:R-HSA-5669034	TNFs bind their physiological receptors	0.0001964207767044663	CD70,EDA2R,EDARADD,EDA,TNFSF9
REAC:R-HSA-389948	Co-inhibition by PD-1	0.0030332459783330517	TRAV8-4,HLA-DQB2,PDCD1LG2,HLA-DQA2
GO:0030546	signaling receptor activator activity	0.008526533041344724	CD70,GREM2,WNT10A,EDA,WNT7A,WNT6,SFRP2,SEMA3A
GO:0048018	receptor ligand activity	0.008526533041344724	CD70,GREM2,WNT10A,EDA,WNT7A,WNT6,SFRP2,SEMA3A
GO:0030545	signaling receptor regulator activity	0.00938021127662061	CD70,GREM2,WNT10A,EDA,WNT7A,WNT6,SFRP2,SEMA3A
REAC:R-HSA-388841	Regulation of T cell activation by CD28 family	0.009499902503992075	TRAV8-4,HLA-DQB2,PDCD1LG2,HLA-DQA2,PIK3R3
WP:WP5417	Cell lineage map for neuronal differentiation	0.01436553282447559	NEFL,NEFM,SLC6A9,ACHE,HES1
WP:WP4258	lncRNA in canonical Wnt signaling and colorectal cancer	0.018184617670650948	WNT10A,WNT7A,MIR34AHG,WNT6,SFRP2
GO:0008331	high voltage-gated calcium channel activity	0.018516801610264345	CACNA1I,CACNB3,CACNA1E
GO:0005102	signaling receptor binding	0.020646144771137867	CD70,ADAM23,GREM2,CHN1,WNT10A,EDA,WNT7A,BEX5,TNFSF9,ADRB1,TRAV8-4,WNT6,SFRP2,JAKMIP1,SEMA3A,CD177
REAC:R-HSA-5668541	TNFR2 non-canonical NF-kB pathway	0.022198928412579207	CD70,EDA2R,EDARADD,EDA,TNFSF9
REAC:R-HSA-3238698	WNT ligand biogenesis and trafficking	0.022198928412579207	WNT10A,WNT7A,WNT6
REAC:R-HSA-202430	Translocation of ZAP-70 to Immunological synapse	0.022198928412579207	TRAV8-4,HLA-DQB2,HLA-DQA2
REAC:R-HSA-202427	Phosphorylation of CD3 and TCR zeta chains	0.022198928412579207	TRAV8-4,HLA-DQB2,HLA-DQA2
REAC:R-HSA-419037	NCAM1 interactions	0.02810109078870421	CACNA1I,CACNB3,COL9A2
WP:WP4150	Wnt signaling in kidney disease	0.03170711148236726	WNT10A,WNT7A,WNT6
WP:WP3298	Melatonin metabolism and effects	0.03170711148236726	ADRB1,ACHE,MAOA
WP:WP4336	ncRNAs in Wnt signaling in hepatocellular carcinoma	0.03170711148236726	WNT10A,WNT7A,WNT6,SFRP2
WP:WP550	Biogenic amine synthesis	0.03170711148236726	ACHE,MAOA
WP:WP5473	Cytokine cytokine receptor interaction	0.03170711148236726	CD70,TPO,EDA2R,CCR8,EDA,TNFSF9
WP:WP3930	EDA signaling in hair follicle development	0.033210500673840855	EDARADD,EDA
REAC:R-HSA-112311	Neurotransmitter clearance	0.03351793354973107	ACHE,MAOA
WP:WP4262	Breast cancer pathway	0.0340319297181379	WNT10A,WNT7A,WNT6,PIK3R3,HES1
REAC:R-HSA-112308	Presynaptic depolarization and calcium channel opening	0.040045232223621004	CACNB3,CACNA1E
GO:0005109	frizzled binding	0.04334010381325663	WNT10A,WNT7A,WNT6
GO:0001851	complement component C3b binding	0.04334010381325663	CFH,VSIG4
REAC:R-HSA-202433	Generation of second messenger molecules	0.04923531141370893	TRAV8-4,HLA-DQB2,HLA-DQA2
