## Supplementary Table 1-7 for "CpGeneAge: multi-omics aging clocks associated with Nf-κB signaling pathway in aging": Supplementary_table_6.xlsx

### Sheet: EDARADD promoter
Description: EDAR associated via death domain (from RefSeq NM_145861.4)	Start	End	Lenght	Difference from TSS	Annotation	CpGs in multi-omics clocks	Name	Microarray	Position	NM_080738;NM_145861
Gencode Transcript: ENST00000334232.9	236394445	236394505	60	-74	5'UTR	236394371	CpG1	Position of cg09809672 in EPIC (GRCh37) :	236557682	TSS1500,5'UTR
Gencode Gene: ENSG00000186197.15				-62	5'UTR	236394383	CpG2	Position of cg09809672 in 27k(GRCh36):	234624305
Transcript (Including UTRs)				-3	5'UTR	236394442	CpG3	Position of cg09809672 in 450K (GRCh37) :	236557682	TSS1500,5'UTR
Position: hg38 chr1:236,394,286-236,484,930 Size: 90,645 Total Exon Count: 6 Strand: +				130	1's intron	236394575	CpG4	Position after lifover of cg09809672 (GRCh38):	236394383
Coding Region				272	1's intron	236394717	CpG5	Position of cg09809672 in EPIC+ (GRCh38):	236394383	TSS1500,5'UTR
Position: hg38 chr1:236,394,445-236,482,649 Size: 88,205 Coding Exon Count: 6 Start with exon				398	1's intron	236394843	CpG6
Data last updated at UCSC: 2025-03-25 17:27:12				1878	1's intron	236396323	CpG7
MANE selected consensus transcript between NCBI and Ensemble				1851	1's intron	236396296	CpG8
Lenght of 5'UTR: 156 nt				1866	1's intron	236396311	CpG9
				1902	1's intron	236396347	CpG10
				1952	1's intron	236396397	CpG11
Havanna/Ensemble merged from ensemble	Start			Difference from TSS		Positions in the multi-omics clocks
ENST00000359362.6	236395630			-1259	TSS1500	236394371	CpG1
Chromosome 1: 236,395,413-236,484,930				-1247	TSS1500	236394383	CpG2
Lenght of 5'UTR: 217 nt				-1188	TSS1500	236394442	CpG3
				-1055	TSS1500	236394575	CpG4
				-913	TSS1500	236394717	CpG5
				-787	TSS1500	236394843	CpG6
				693	1st intron	236396323	CpG7
				666	1st intron	236396296	CpG8
				681	1st intron	236396311	CpG9
				717	1st intron	236396347	CpG10
				767	1st intron	236396397	CpG11

### Sheet: All age related sites in 450K
All Probe in 450K	Pos (Grch37)	Pos (Grch38)	Multi-omics clock sites		Sites only in 450K	CpG correlation with age in Hannum	P-value	FDR	CpG correlation with age in Liu Y	P-value	FDR
cg18964582	236557182	236393883	236394371		cg18964582	-0.482932	1.24349e-39	2.232e-38	-0.420309	7.21604e-31	1.2996e-29
cg16240480	236557473	236394174	236394383		cg16240480	-0.066287	0.0898093	0.123808	0.0794696	0.0370244	0.0833049
cg02632362	236557579	236394280	236394442		cg02632362	-0.0675416	0.083	0.123808	0.0884746	0.0201956	0.0519317
cg09809672	236557682	236394383	236394575		cg04031361	-0.28	0.08	0.123808	-0.0911307	0.0167245	0.0513999
cg04031361	236557758	236394459	236394717		cg09225230	-0.0605244	0.121467	0.136651	0.0352569	0.355455	0.498562
cg09225230	236558465	236395166	236394843		cg14615868	0.0643949	0.0993777	0.123808	0.0128904	0.735546	0.778814
cg14615868	236558696	236395397	236396323		cg23875264	-0.0636844	0.103173	0.123808	-0.00545913	0.886261	0.886261
cg23875264	236558701	236395402	236396296		cg23020486	0.0554579	0.155958	0.165132	-0.0183209	0.631178	0.710075
cg23020486	236558874	236395575	236396311		cg02327465	-0.09702	0.0129169	0.0313231	-0.0287081	0.451846	0.580945
cg02327465	236559257	236395958	236396347		cg12437148	-0.0959803	0.0139214	0.0313231	-0.0359722	0.345773	0.498562
cg12437148	236559305	236396006	236396397		cg15202123	-0.100052	0.0103434	0.0313231	0.0545423	0.152678	0.27482
cg15202123	236559438	236396139			cg09164898	-0.0261236	0.50418	0.50418	0.0655086	0.0857516	0.171503
cg09164898	236559463	236396164			cg00178850	-0.252754	5.091e-11	3.054e-10	-0.289384	9.2929e-15	8.361e-14
cg15677293	236559595	236396296			cg15086439	-0.0815124	0.0368675	0.073735	0.0916129	0.0161537	0.0513999
cg04311403	236559646	236396347			cg12585162	-0.0966292	0.0132866	0.0313231	-0.0907941	0.0171333	0.0513999
cg00178850	236559675	236396376			cg18281910	-0.252875	4.98068e-11	3.054e-10	-0.180704	1.80601e-06	1.086e-05
cg15086439	236563070	236399771			cg20822052	0.108135	0.00556342	0.0250354	-0.0349201	0.360073	0.498562
cg12585162	236592400	236429101			cg03041808	0.0755541	0.053088	0.0955583	-0.0191918	0.615039	0.710075
cg18281910	236635177	236471878
cg20822052	236643871	236480572
cg03041808	236646238	236482939
Description: EDAR associated via death domain (from RefSeq NM_145861.4)	Start	Distance from first exon	Significantly correlated sites in 450K	Pos(Grch38)
Gencode Transcript: ENST00000334232.9	236394445	-562	cg18964582	236393883
Gencode Gene: ENSG00000186197.15		1931	cg00178850	236396376
Transcript (Including UTRs)		77433	cg18281910	236471878
Position: hg38 chr1:236,394,286-236,484,930 Size: 90,645 Total Exon Count: 6 Strand: +
Coding Region
Position: hg38 chr1:236,394,445-236,482,649 Size: 88,205 Coding Exon Count: 6 Start with exon
Data last updated at UCSC: 2025-03-25 17:27:12
MANE selected consensus transcript between NCBI and Ensemble
Lenght of 5'UTR: 156 nt

### Sheet: Clock analysis
Horvath	PhenoAge	Hannum	SkinBloodClock	Intersection CpG sites:	cg05442902	MGC1670	TSS1500
cg00075967	cg15611364	cg20822990	cg20822990		cg06493994	SCGN	1stExon
cg00374717	cg17605084	cg22512670	cg25410668		cg09809672	EDARADD	5'UTR
cg00864867	cg26382071	cg25410668	cg16054275		cg19722847	IPO8	TSS1500
cg00945507	cg12743894	cg04400972	cg10501210		cg22736354	NHLRC1	1stExon
cg01027739	cg19287114	cg16054275	cg09809672
cg01353448	cg12985418	cg10501210	cg02085953
cg01584473	cg19398783	cg09809672	cg06639320
cg01644850	cg15963417	ch.2.30415474F	cg22454769
cg01656216	cg27187881	cg22158769	cg23606718
cg01873645	cg09892203	cg02085953	cg04474832
cg01968178	cg00943950	cg06639320	cg03607117
cg02085507	cg18996776	cg22454769	cg07553761
cg02154074	cg16340918	cg24079702	cg25478614
cg02217159	cg23832061	cg23606718	cg02650266
cg02331561	cg22736354	cg22016779	cg08234504
cg02332492	cg04084157	cg04474832	cg23500537
cg02364642	cg07265300	cg03607117	cg20052760
cg02388150	cg02503970	cg07553761	cg16867657
cg02479575	cg11426590	cg00481951	cg22736354
cg02489552	cg23710218	cg25478614	cg06493994
cg02580606	cg02802055	cg25428494	cg06685111
cg02654291	cg13631913	cg02650266	cg20426994
cg02827112	cg06493994	cg08234504	cg08097417
cg02972551	cg24304712	cg23500537	cg03473532
cg03103192	cg01131735	cg20052760	cg08540945
cg03167275	cg24208206	cg16867657	cg16419235
cg03270204	cg01930621	cg22736354	cg07583137
cg03565323	cg19104072	cg06493994	cg22796704
cg03588357	cg07850604	cg06685111	cg23091758
cg03760483	cg27493997	cg00486113	cg04940570
cg04084157	cg14281160	cg13001142	cg06419846
cg04126866	cg12247247	cg20426994	cg00748589
cg04528819	cg08331960	cg14361627	cg19722847
cg04836038	cg17726022	cg08097417	cg01528542
cg05250458	cg19722847	cg07955995	cg03032497
cg05294243	cg21801378	cg22285878	cg04875128
cg05365729	cg03977782	cg03473532	cg21296230
cg05675373	cg03929796	cg08540945	cg07082267
cg05755779	cg01254459	cg07927379	cg06874016
cg05921699	cg09548179	cg16419235	cg02867102
cg05960024	cg09556292	cg07583137	cg19283806
cg06121469	cg17896249	cg22796704	cg14556683
cg06144905	cg26091688	cg19935065	cg07547549
cg06361108	cg17009433	cg23091758	cg05442902
cg06462291	cg06690548	cg23744638	cg08415592
cg06493994	cg26815229	cg04940570	cg05675373
cg06557358	cg15447479	cg11067179	cg01459453
cg06738602	cg27015931	cg22213242	cg02275294
cg06810647	cg13550877	cg06419846	cg21870884
cg06952310	cg05492270	cg02046143	cg09809672
cg06993413	cg22594309	cg00748589	cg22809047
cg07285276	cg08896629	cg19722847	cg10376763
cg07291563	cg11237115	cg18473521	cg10523019
cg07337598	cg04736140	cg01528542	cg12941369
cg07455279	cg06533629	ch.13.39564907R	cg26614073
cg07595943	cg25881193	cg03032497	cg15988232
cg08030082	cg03535648	cg04875128	cg03019000
cg08090772	cg27367952	cg21296230	cg04474832
cg08124722	cg11600161	cg09651136	cg03891319
cg08251036	cg19345165	cg03399905	cg14423778
cg08370996	cg15881088	cg04416734	cg05960024
cg08413469	cg21296230	cg07082267	cg25148589
cg08434234	cg14175438	cg14692377	cg10345936
cg08771731	cg13409216	cg06874016	cg23517605
cg08965235	cg04424621	cg21139312	cg01570885
cg09019938	cg01137065	cg02867102	cg22736354
cg09118625	cg13656360	cg19283806	cg06493994
cg09191327	cg05316065	cg14556683	cg22679120
cg09418283	cg13509147	cg07547549	cg13931228
cg09509673	cg13449372	cg05442902	cg20692569
cg09785172	cg10654016	cg08415592	cg04084157
cg09869858	cg18693704		cg14175438
cg09885951	cg13218906		cg04528819
cg10281002	cg25428451		cg19724470
cg10376763	cg00462994		cg07158339
cg10377274	cg03340261		cg01560871
cg10486998	cg00261781		cg04268405
cg10523019	cg13514050		cg04126866
cg10920957	cg20066677		cg13547237
cg11932564	cg18267374		cg01820374
cg12351433	cg24407308		cg00431549
cg12373771	cg10636246		cg13302154
cg12768605	cg15569512		cg19722847
cg12830694	cg07817698		cg18573383
cg12946225	cg16854606		cg10281002
cg13038560	cg12265604		cg09646392
cg13216057	cg14689355		cg06738602
cg13319175	cg01651821		cg24058132
cg13460409	cg14159818		cg02071305
cg13682722	cg20162159		cg21801378
cg13836627	cg00230271		cg02331561
cg13854874	cg19008809		cg22947000
cg13899108	cg09809672		cg06144905
cg13975369	cg13994175		cg25809905
cg14258236	cg03172991		cg17589341
cg14308452	cg00194146		cg26005082
cg14329157	cg10225525		cg26842024
cg14424579	cg08487374		cg24834740
cg14501253	cg01450842		cg27544190
cg14658362	cg18117393		cg01262913
cg14723032	cg08067365		cg17274064
cg14894144	cg17038116		cg12373771
cg14992253	cg26665419		cg05442902
cg15341340	cg20173259		cg19853760
cg15381769	cg08899632		cg19853760
cg15547534	cg04528819		cg23124451
cg15661409	cg11177450
cg15974053	cg06908778
cg15988232	cg25092328
cg16150435	cg10922280
cg16241714	cg04836038
cg16494477	cg02229946
cg16547529	cg12269343
cg16579101	cg05294243
cg17063929	cg01211097
cg17099569	cg08529529
cg17285325	cg10158181
cg17408647	cg26357744
cg17655614	cg27655905
cg17729667	cg06189653
cg17853587	cg17641104
cg17960516	cg22495124
cg18055007	cg17129388
cg18180783	cg19556572
cg18440048	cg25136687
cg18573383	cg15344028
cg18983672	cg05270634
cg18984151	cg26866325
cg19008809	cg25256723
cg19167673	cg03112869
cg19273182	cg07929310
cg19305227	cg16085042
cg19346193	cg05759269
cg19478743	cg14754581
cg19514928	cg01221637
cg19692710	cg12261786
cg19945840	cg17133388
cg20295671	cg13120519
cg20305610	cg01441777
cg20524216	cg11233384
cg20692569	cg22971191
cg20761322	cg00845900
cg20795863	cg04007936
cg20828084	cg26212924
cg20914508	cg13042288
cg20947775	cg14473016
cg20999813	cg02976574
cg21096399	cg05851163
cg21378206	cg17526300
cg21460081	cg16173067
cg21801378	cg15811427
cg21870884	cg14916213
cg22006386	cg04014889
cg22289837	cg22947000
cg22432269	cg25769980
cg22449114	cg02228185
cg22679120	cg03565081
cg22736354	cg15966757
cg22809047	cg09480837
cg22901840	cg13564075
cg22920873	cg03991512
cg23517605	cg20761322
cg23662675	cg23376526
cg23941599	cg02631957
cg24116886	cg16933388
cg24126851	cg21099326
cg24254120	cg26096837
cg24262469	cg26394737
cg24450312	cg01519742
cg24580001	cg02016419
cg24834740	cg07654934
cg25070637	cg24125648
cg25148589	cg14747225
cg25505610	cg18003795
cg25552492	cg05087948
cg25683012	cg02151301
cg25771195	cg05532892
cg25781123	cg08035942
cg26003813	cg07484827
cg26005082	cg17749443
cg26045434	cg11631518
cg26297688	cg22396353
cg26372517	cg14223995
cg26453588	cg22582569
cg26620959	cg08169325
cg26842024	cg22512531
cg26845300	cg21207418
cg27092035	cg02154074
cg27169020	cg17940013
cg27319898	cg16648841
cg27377450	cg03724882
cg27413543	cg16313343
cg27494383	cg21137706
cg00091693	cg10523019
cg00168942	cg25459323
cg00431549	cg20967028
cg00436603	cg23124451
cg01027805	cg07494518
cg01234063	cg26104204
cg01262913	cg12238343
cg01407797	cg06327515
cg01459453	cg22991148
cg01485645	cg10052840
cg01511567	cg06134964
cg01560871	cg01626227
cg01570885	cg02309431
cg01820374	cg22511262
cg02047577	cg11903057
cg02071305	cg04718414
cg02275294	cg26201213
cg02335441	cg24674703
cg03019000	cg25229964
cg03286783	cg10878896
cg03330058	cg04416752
cg03578041	cg21120249
cg03682823	cg19586576
cg03891319	cg15551881
cg03947362	cg11833861
cg04005032	cg13700897
cg04094160	cg05473871
cg04121983	cg11487705
cg04268405	cg16354207
cg04431054	cg24921089
cg04452713	cg04169469
cg04474832	cg20090497
cg04999691	cg20550118
cg05442902	cg04601137
cg05590257	cg17536848
cg05847778	cg22282672
cg05903609	cg14423778
cg06044899	cg07236943
cg06117855	cg03387497
cg06513075	cg05125838
cg06688848	cg02735486
cg06836772	cg26824091
cg06926735	cg18691434
cg07158339	cg05228408
cg07388493	cg19615059
cg07408456	cg13296371
cg07498421	cg16718891
cg07663789	cg27514224
cg07730301	cg00410898
cg07770222	cg16543027
cg07849904	cg14350002
cg08186124	cg22407458
cg08331960	cg04480914
cg09133026	cg11459714
cg09441152	cg24493940
cg09646392	cg03819692
cg09722397	cg08668790
cg09722555	cg07180649
cg09809672	cg00515905
cg10045881	cg22473095
cg10266490	cg17324128
cg10345936	cg00113951
cg10865119	cg16408970
cg10940099	cg00412805
cg11025793	cg01400401
cg11299964	cg26581729
cg11314684	cg12473775
cg11388238	cg26109803
cg11653266	cg05442902
cg12413566	cg13351161
cg12616277	cg21200703
cg12941369	cg23191950
cg12985418	cg05089968
cg13129046	cg02071305
cg13269407	cg26746469
cg13302154	cg17770886
cg13547237	cg04755031
cg13828047	cg01623187
cg13931228	cg09322949
cg14060828	cg19514469
cg14163776	cg00687674
cg14175438	cg08475827
cg14408969	cg14918082
cg14409958	cg23818978
cg14423778	cg13975369
cg14597908	cg16295988
cg14654875	cg13323474
cg14727952	cg09304040
cg15185286	cg22580353
cg15262928	cg15903282
cg15703512	cg13718960
cg15804973	cg00955230
cg16034652	cg06144905
cg16168311	cg09413557
cg16358826	cg15856055
cg16408394	cg19685066
cg16419345	cg03258472
cg16744741	cg16743289
cg16899442	cg26932976
cg16984944	cg19883905
cg17274064	cg16713727
cg17324128	cg21835643
cg17338403	cg23668631
cg17589341	cg21006686
cg17686885	cg05441133
cg18031008	cg08587542
cg18139769	cg20572838
cg18328933	cg21081971
cg18956095	cg20492933
cg19044674	cg19731122
cg19046959	cg09851465
cg19420968	cg24505341
cg19569684	cg25536676
cg19706682	cg19663795
cg19722847	cg10917602
cg19724470	cg23234999
cg19761273	cg06958034
cg19853760	cg19439331
cg20100381	cg14550518
cg20240860	cg13854874
cg21211748	cg08586737
cg21305265	cg13307384
cg21370143	cg23152772
cg21395782	cg19560210
cg21950518	cg26711820
cg22171829	cg08900043
cg22190114	cg15013019
cg22197830	cg21907579
cg22568540	cg13656062
cg22613010	cg08694544
cg22637507	cg06638451
cg22947000	cg07211259
cg23092072	cg19297232
cg23124451	cg04087608
cg23180365	cg20652640
cg23786576	cg19378133
cg24058132	cg10570177
cg24081819	cg01252496
cg24471894	cg12177001
cg24888049	cg20891917
cg24899750	cg26022315
cg25101936	cg06994793
cg25159610	cg15427448
cg25166896	cg25713185
cg25411725	cg25251635
cg25564800	cg26898166
cg25657834	cg19028160
cg25809905	cg12145907
cg25928579	cg07073964
cg26043391	cg03007010
cg26162695	cg20828084
cg26394940	cg21926612
cg26456957	cg13571802
cg26614073	cg21762589
cg26723847	cg16612562
cg26824091	cg00350702
cg27015931	cg19686152
cg27016307	cg03703325
cg27202708	cg26614073
cg27544190	cg18881501
	cg15171237
	cg08654655
	cg11490446
	cg03623878
	cg13258700
	cg00297600
	cg08074477
	cg06637774
	cg19632206
	cg16357381
	cg19149785
	cg00335286
	cg00412772
	cg20234170
	cg07038400
	cg21712685
	cg15498283
	cg23127998
	cg00582628
	cg18001427
	cg10669058
	cg19573166
	cg01946401
	cg08872493
	cg22484793
	cg05440289
	cg12188560
	cg02480835
	cg19356189
	cg12402251
	cg22179082
	cg15201877
	cg27626102
	cg21649520
	cg23213217
	cg00744433
	cg24556026
	cg19724470
	cg22809047
	cg11896923
	cg00168942
	cg16984944
	cg02197293
	cg19566405
	cg10591174
	cg23338195
	cg26350286
	cg06295856
	cg01335367
	cg05898102
	cg18392482
	cg26312920
	cg12813792
	cg08424423
	cg13510262
	cg21363706
	cg09254939
	cg13899108
	cg21184495
	cg17627559
	cg01261503
	cg26219051
	cg14009688
	cg21993406
	cg24110063
	cg10900550
	cg05422352
	cg18384097
	cg01511567
	cg15489301
	cg26394940
	cg18241647
	cg17966192
	cg18732541
	cg20570279
	cg23239039
	cg13654195
	cg17431739
	cg16816226
	cg08251399
	cg09799873
	cg15887846
	cg22194129
	cg25898500
	cg16372520
	cg09096950
	cg12864235
	cg18809289
	cg24651706
	cg21201109
	cg23568913
	cg23159337
	cg10795646
	cg24332433
	cg13861644
	cg06171242
	cg00338702
	cg04818845
	cg18468844
	cg06975499
	cg01128603
	cg13119609
	cg10667970
	cg09404633
	cg01918706
	cg11618577
	cg22983092
	cg18771300
	cg10202457
	cg19371795
	cg12991365
	cg22090592
	cg14972143
	cg01056568
	cg24505122
	cg12324144
	cg05697249
	cg01459453
	cg16728114
	cg09196959
	cg04359302
	cg00862290
	cg01114088
	cg13613532
	cg12289045
	cg16466334
	cg09630437
	cg04333463
	cg05501584
	cg09294589
	cg16319578
	cg13460409
	cg18587364
	cg14105047
	cg00079056
	cg20674577
	cg22197830
	cg09045681
	cg14467840
	cg13587552
	cg25022327
	cg04616566
	cg26842024
	cg17903544
	cg21053529
	cg06363129
	cg23173910
	cg09434995
	cg13843773
	cg27440834
	cg15642326
	cg27244482
	cg00083937
	cg22395019
	cg17923358
	cg17861230
	cg08212685
	cg12373771
	cg00503840
	cg15381313
